# Brown Adipose Tissue undergoes pathological perturbations and shapes C2C12 myoblast homeostasis in the SOD1-G93A mouse model of Amyotrophic Lateral Sclerosis

**DOI:** 10.1101/2024.07.29.605540

**Authors:** Marco Rosina, Silvia Scaricamazza, Flaminia Riggio, Gianmarco Fenili, Flavia Giannessi, Alessandro Matteocci, Valentina Nesci, Illari Salvatori, Daniela F. Angelini, Katia Aquilano, Valerio Chiurchiù, Daniele Lettieri Barbato, Nicola Biagio Mercuri, Cristiana Valle, Alberto Ferri

## Abstract

Amyotrophic lateral sclerosis (ALS) is a progressive neurodegenerative disease characterized by the selective loss of motor neurons. While the contribution of peripheral organs remains incompletely understood, recent evidence suggests that brown adipose tissue (BAT) and its secreted extracellular vesicles (EVs) could play a role in diseased context as ALS. In this study, we employed a multi-omics approach, including RNA sequencing (GEO identifier GSE273052) and proteomics (ProteomeXchange identifier PXD054147), to investigate the alterations in BAT and its EVs in the SOD1-G93A mouse model of ALS. Our results revealed significant changes in the proteomic and transcriptomic profiles of BAT from SOD1-G93A mice, highlighting ALS-related features such as mitochondrial dysfunction and impaired differentiation capacity. Specifically, primary brown adipocytes (PBAs) from SOD1-G93A mice exhibited differentiation impairment, respiratory defects, and alterations in mitochondrial dynamics. Furthermore, the BAT-derived EVs from SOD1-G93A mice displayed distinct changes in size distribution and cargo content, which negatively impacted the differentiation and homeostasis of C2C12 murine myoblasts, as well as induced atrophy in C2C12-derived myotubes. These findings suggest that BAT undergoes pathological perturbations in ALS, contributing to skeletal muscle degeneration through the secretion of dysfunctional EVs. This study provides novel insights into the role of BAT in ALS pathogenesis and highlights potential therapeutic targets for mitigating muscle wasting in ALS patients.
