## Supplementary Table 1 for "Brown Adipose Tissue undergoes pathological perturbations and shapes C2C12 myoblast homeostasis in the SOD1-G93A mouse model of Amyotrophic Lateral Sclerosis"

### Sheet: Foglio1
ACCESSION NUMBER	TARGET	FORWARD SEQUENCE	REVERSE SEQUENCE
NM_013684	TATA binding protein (Tbp)	5'-CCAATGACTCCTATGACCCCTA-3'	5'-CAGCCAAGATTCACGGTAGAT-3'
NM_026346	Atrogin (Fbxo32)	5'-TGAGCGACCTCAGCAGTTAC-3'	5'-GCGCTCCTTCGTACTTCCTT-3'
NM_001039048	Murf1 (Trim63)	5'-GACAGTCGCATTTCAAAGCA-3'	5'-AACGACCTCCAGACATGGAC-3'
