## Supplementary Table 2 for "Brown Adipose Tissue undergoes pathological perturbations and shapes C2C12 myoblast homeostasis in the SOD1-G93A mouse model of Amyotrophic Lateral Sclerosis"

### Sheet: Foglio1
ACCESSION NUMBER	TARGET	FORWARD SEQUENCE	REVERSE SEQUENCE
NM_000454	SOD1	5'-CATCAGCCCTAATCCATCTGA-3'	5'-CGCGACTAACAATCAAAGTGA-3'
AF195955	IL2	5'-TAGGCCACAGAATTGAAAGATCT-3'	5'-GTAGGTGGAAATTCTAGCATCATCC-3'
