## Supplementary Table 3 for "Brown Adipose Tissue undergoes pathological perturbations and shapes C2C12 myoblast homeostasis in the SOD1-G93A mouse model of Amyotrophic Lateral Sclerosis"

### Sheet: Foglio1
PROTEIN SYMBOL	PROTEIN NAME	SOURCE ORGANISM	MANUFACTURER	CATALOG	DILUTION
ACAA2	Acetyl-CoA Acetyltrasnferase 2	Mouse	Santa Cruz Biotechnology	sc-100847	1000x
ACC	Acetyl-CoA Carboxylase	Rabbit	Cell Signaling Technology	3676	1000x
ACC P-SER 79	Acetyl-CoA Carboxylase Phosopho-Ser79	Rabbit	Cell Signaling Technology	3661	1000x
ACO2	Aconitase 2	Rabbit	Santa Cruz Biotechnology	sc-130677	1000x
CEBPA	CCAAT/enhancer-binding protein alpha	Rabbit	Cell Signaling Technology	8178	1000x
DRP1	Dynamin-1-like protein	Rabbit	Novus Biologicals	NB110-55288	1000x
DRP1 P-SER 616	Dynamin-1-like protein phospho-Ser 616	Rabbit	Cell Signaling Technology	3455	1000x
FABP4	Fatty acid binding protein 4	Rabbit	Cell Signaling Technology	2120	1000x
FASN	Fatty acid Synthase	Rabbit	Cell Signaling Technology	3180	1000x
GAPDH	Glyceraldehyde-3-phosphate dehydrogenase	Mouse	AB Clonal	AC002	5000X
HSL	Hormon-sensitive lipase	Rabbit	Cell Signaling Technology	18381	1000x
HSL P-SER 563	Hormon-sensitive lipase phospho-Ser563	Rabbit	Cell Signaling Technology	4139	1000x
MDH2	Malate dehydrogenase 2	Rabbit	Genetex	GTX105870	1000x
MHC	Myosin heavy chain	Mouse	DSHB	MF20	0.5 ug/ml
MIXED	OXPHOS COCKTAIL	Rabbit	Abcam	ab110413	1000x
MyoD	MyoD	Mouse	Santa Cruz Biotechnology	sc-32758	1000x
MYOG	Myogenin	Mouse	Santa Cruz Biotechnology	sc-12732	1000x
OPA1	Dynamin-like GTPase OPA1, mitochondrial	Mouse	BD Biosciences	612606	1000x
PCB	Pyruvate carboxylase isoform B	Mouse	Santa Cruz Biotechnology	sc-271493	1000x
PDHA	Pyruvate dehydrogenase isoform alpha	Rabbit	Santa Cruz Biotechnology	sc-377092	1000x
PDHB	Pyruvate dehydrogenase isoform beta	Rabbit	Genetex	GTX119625	1000x
PKA P-SUBSTRATES	Phospho-substrates of Protein Kinase A	Rabbit	Cell Signaling Technology	9614	1000x
PLIN1	Perilipin 1	Rabbit	Cell Signaling Technology	9349	1000x
PPARG	Peroxisome proliferator activated receptor gamma	Rabbit	Cell Signaling Technology	2435	1000x
SERCA1	Sarcoendoplasmic reticulum calcium ATPase	Mouse	Thermo Fisher Scientific	MA3-911	1000x
SOD1	Superoxide dismutase 1	Rabbit	Assay designs	SOD-100	1000x
SOD2	Superoxide dismutase 2	Rabbit	Assay designs	SOD-110	1000x
TOMM20	Transporter of outer mitochondria membrane	Rabbit	ABClonal	A19403	1000x
UCP1	Uncoupling protein 1	Rabbit	Thermo Fisher Scientific	PA1-24894	1000x
